# Iron Responsive Element (IRE)-mediated responses to iron dyshomeostasis in Alzheimer’s disease

**DOI:** 10.1101/2020.05.01.071498

**Authors:** Nhi Hin, Morgan Newman, Stephen Pederson, Michael Lardelli

## Abstract

**Background:** Iron trafficking and accumulation is associated with Alzheimer’s disease (AD) pathogenesis. However, the role of iron dyshomeostasis in early disease stages is uncertain. Currently, gene expression changes indicative of iron dyshomeostasis are not well characterized, making it difficult to explore these in existing datasets.

**Objective:** To identify sets of genes predicted to contain Iron Responsive Elements (IREs) and use these to explore possible iron dyshomeostasis-associated gene expression responses in AD.

**Methods:** Comprehensive sets of genes containing predicted IRE or IRE-like motifs in their 3’ or 5’ untranslated regions (UTRs) were identified in human, mouse, and zebrafish reference transcriptomes. Further analyses focusing on these genes were applied to a range of cultured cell, human, mouse, and zebrafish gene expression datasets.

**Results:** IRE gene sets are sufficiently sensitive to distinguish not only between iron overload and deficiency in cultured cells, but also between AD and other pathological brain conditions. Notably, changes in IRE transcript abundance are amongst the earliest observable changes in zebrafish familial AD (fAD)-like brains, preceding other AD-typical pathologies such as inflammatory changes. Unexpectedly, while some IREs in the 3’ untranslated regions of transcripts show significantly increased stability under iron deficiency in line with current assumptions, many such transcripts instead display decreased stability, indicating that this is not a generalizable paradigm.

**Conclusion:** Our results reveal IRE gene expression changes as early markers of the pathogenic process in fAD and are consistent with iron dyshomeostasis as an important driver of this disease. Our work demonstrates how differences in the stability of IRE-containing transcripts can be used to explore and compare iron dyshomeostasis-associated gene expression responses across different species, tissues, and conditions.
