## Supplementary Table 4 for "Iron Responsive Element (IRE)-mediated responses to iron dyshomeostasis in Alzheimer’s disease"

### Sheet: genesList
ensembl_gene_id	seqnames	start	end	width	strand	gene_name	gene_biotype	seq_coord_system	description	gene_id_version	symbol	entrezid
ENSMUSG00000028803	4	135445420	135495038	49619	-	Nipal3	protein_coding	chromosome	NIPA-like domain containing 3 [Source:MGI Symbol;Acc:MGI:1921802]	ENSMUSG00000028803.18	Nipal3	74552
ENSMUSG00000022856	16	21934326	21947552	13227	-	Tmem41a	protein_coding	chromosome	transmembrane protein 41a [Source:MGI Symbol;Acc:MGI:1913914]	ENSMUSG00000022856.9	Tmem41a	66664
ENSMUSG00000034940	11	83964428	84044578	80151	+	Synrg	protein_coding	chromosome	synergin, gamma [Source:MGI Symbol;Acc:MGI:1354742]	ENSMUSG00000034940.15	Synrg	217030
ENSMUSG00000028149	3	138925902	139075201	149300	-	Rap1gds1	protein_coding	chromosome	RAP1, GTP-GDP dissociation stimulator 1 [Source:MGI Symbol;Acc:MGI:2385189]	ENSMUSG00000028149.12	Rap1gds1	229877
ENSMUSG00000036564	8	95676980	95715119	38140	+	Ndrg4	protein_coding	chromosome	N-myc downstream regulated gene 4 [Source:MGI Symbol;Acc:MGI:2384590]	ENSMUSG00000036564.17	Ndrg4	234593
ENSMUSG00000039470	8	40423815	40510268	86454	+	Zdhhc2	protein_coding	chromosome	zinc finger, DHHC domain containing 2 [Source:MGI Symbol;Acc:MGI:1923452]	ENSMUSG00000039470.15	Zdhhc2	70546
ENSMUSG00000028524	4	102741297	102973628	232332	+	Sgip1	protein_coding	chromosome	SH3-domain GRB2-like (endophilin) interacting protein 1 [Source:MGI Symbol;Acc:MGI:1920344]	ENSMUSG00000028524.21	Sgip1	73094
ENSMUSG00000006818	17	13006846	13040063	33218	+	Sod2	protein_coding	chromosome	superoxide dismutase 2, mitochondrial [Source:MGI Symbol;Acc:MGI:98352]	ENSMUSG00000006818.5	Sod2	20656
ENSMUSG00000033389	11	65002039	65162961	160923	-	Arhgap44	protein_coding	chromosome	Rho GTPase activating protein 44 [Source:MGI Symbol;Acc:MGI:2144423]	ENSMUSG00000033389.16	Arhgap44	216831
ENSMUSG00000020929	11	102838473	102880985	42513	-	Eftud2	protein_coding	chromosome	elongation factor Tu GTP binding domain containing 2 [Source:MGI Symbol;Acc:MGI:1336880]	ENSMUSG00000020929.14	Eftud2	20624
ENSMUSG00000021816	14	20499364	20546573	47210	-	Ppp3cb	protein_coding	chromosome	protein phosphatase 3, catalytic subunit, beta isoform [Source:MGI Symbol;Acc:MGI:107163]	ENSMUSG00000021816.11	Ppp3cb	19056
ENSMUSG00000027254	2	121289600	121310832	21233	+	Map1a	protein_coding	chromosome	microtubule-associated protein 1 A [Source:MGI Symbol;Acc:MGI:1306776]	ENSMUSG00000027254.13	Map1a	17754
ENSMUSG00000068923	3	88744700	88775164	30465	-	Syt11	protein_coding	chromosome	synaptotagmin XI [Source:MGI Symbol;Acc:MGI:1859547]	ENSMUSG00000068923.14	Syt11	229521
ENSMUSG00000036242	14	49675952	49783383	107432	-	Armh4	protein_coding	chromosome	armadillo-like helical domain containing 4 [Source:MGI Symbol;Acc:MGI:1914669]	ENSMUSG00000036242.15	Armh4	67419
ENSMUSG00000031557	8	25039144	25102376	63233	-	Plekha2	protein_coding	chromosome	pleckstrin homology domain-containing, family A (phosphoinositide binding specific) member 2 [Source:MGI Symbol;Acc:MGI:1928144]	ENSMUSG00000031557.16	Plekha2	83436
ENSMUSG00000069814	11	74619605	74641516	21912	+	Ccdc92b	protein_coding	chromosome	coiled-coil domain containing 92B [Source:MGI Symbol;Acc:MGI:3588240]	ENSMUSG00000069814.6	Ccdc92b	432582
ENSMUSG00000030061	6	97183670	97205647	21978	-	Uba3	protein_coding	chromosome	ubiquitin-like modifier activating enzyme 3 [Source:MGI Symbol;Acc:MGI:1341217]	ENSMUSG00000030061.16	Uba3	22200
ENSMUSG00000020135	10	80295977	80318263	22287	+	Apc2	protein_coding	chromosome	adenomatosis polyposis coli 2 [Source:MGI Symbol;Acc:MGI:1346052]	ENSMUSG00000020135.13	Apc2	23805
ENSMUSG00000019731	8	72480641	72492614	11974	-	Slc35e1	protein_coding	chromosome	solute carrier family 35, member E1 [Source:MGI Symbol;Acc:MGI:2142403]	ENSMUSG00000019731.13	Slc35e1	270066
ENSMUSG00000022307	15	41447482	41861048	413567	+	Oxr1	protein_coding	chromosome	oxidation resistance 1 [Source:MGI Symbol;Acc:MGI:2179326]	ENSMUSG00000022307.16	Oxr1	170719
ENSMUSG00000028496	4	87769925	88033364	263440	-	Mllt3	protein_coding	chromosome	myeloid/lymphoid or mixed-lineage leukemia; translocated to, 3 [Source:MGI Symbol;Acc:MGI:1917372]	ENSMUSG00000028496.17	Mllt3	70122
ENSMUSG00000029312	5	103861973	103911259	49287	-	Klhl8	protein_coding	chromosome	kelch-like 8 [Source:MGI Symbol;Acc:MGI:2179430]	ENSMUSG00000029312.12	Klhl8	246293
ENSMUSG00000050272	16	96590840	97170752	579913	-	Dscam	protein_coding	chromosome	DS cell adhesion molecule [Source:MGI Symbol;Acc:MGI:1196281]	ENSMUSG00000050272.10	Dscam	13508
ENSMUSG00000025867	13	54371349	54383917	12569	+	Cplx2	protein_coding	chromosome	complexin 2 [Source:MGI Symbol;Acc:MGI:104726]	ENSMUSG00000025867.8	Cplx2	12890
ENSMUSG00000033124	1	75180860	75192196	11337	-	Atg9a	protein_coding	chromosome	autophagy related 9A [Source:MGI Symbol;Acc:MGI:2138446]	ENSMUSG00000033124.15	Atg9a	245860
ENSMUSG00000041439	1	52656286	52727462	71177	-	Mfsd6	protein_coding	chromosome	major facilitator superfamily domain containing 6 [Source:MGI Symbol;Acc:MGI:1922925]	ENSMUSG00000041439.15	Mfsd6	98682
ENSMUSG00000022378	15	63929097	64060478	131382	-	Fam49b	protein_coding	chromosome	family with sequence similarity 49, member B [Source:MGI Symbol;Acc:MGI:1923520]	ENSMUSG00000022378.14	Fam49b	223601
ENSMUSG00000025979	1	55131231	55154899	23669	+	Mob4	protein_coding	chromosome	MOB family member 4, phocein [Source:MGI Symbol;Acc:MGI:104899]	ENSMUSG00000025979.13	Mob4	19070
ENSMUSG00000035735	19	10245265	10304877	59613	-	Dagla	protein_coding	chromosome	diacylglycerol lipase, alpha [Source:MGI Symbol;Acc:MGI:2677061]	ENSMUSG00000035735.10	Dagla	269060
ENSMUSG00000030283	6	142821545	142964452	142908	-	St8sia1	protein_coding	chromosome	ST8 alpha-N-acetyl-neuraminide alpha-2,8-sialyltransferase 1 [Source:MGI Symbol;Acc:MGI:106011]	ENSMUSG00000030283.7	St8sia1	20449
ENSMUSG00000020262	10	77290726	77418270	127545	-	Adarb1	protein_coding	chromosome	adenosine deaminase, RNA-specific, B1 [Source:MGI Symbol;Acc:MGI:891999]	ENSMUSG00000020262.15	Adarb1	110532
ENSMUSG00000000532	15	101174067	101213684	39618	+	Acvr1b	protein_coding	chromosome	activin A receptor, type 1B [Source:MGI Symbol;Acc:MGI:1338944]	ENSMUSG00000000532.11	Acvr1b	11479
ENSMUSG00000019124	6	54501173	54566489	65317	-	Scrn1	protein_coding	chromosome	secernin 1 [Source:MGI Symbol;Acc:MGI:1917188]	ENSMUSG00000019124.10	Scrn1	69938
ENSMUSG00000034354	11	4480868	4594863	113996	-	Mtmr3	protein_coding	chromosome	myotubularin related protein 3 [Source:MGI Symbol;Acc:MGI:1921552]	ENSMUSG00000034354.17	Mtmr3	74302
ENSMUSG00000058248	1	192190774	192510159	319386	+	Kcnh1	protein_coding	chromosome	potassium voltage-gated channel, subfamily H (eag-related), member 1 [Source:MGI Symbol;Acc:MGI:1341721]	ENSMUSG00000058248.12	Kcnh1	16510
ENSMUSG00000039159	6	30211289	30304539	93251	-	Ube2h	protein_coding	chromosome	ubiquitin-conjugating enzyme E2H [Source:MGI Symbol;Acc:MGI:104632]	ENSMUSG00000039159.16	Ube2h	22214
ENSMUSG00000038335	11	74898071	74909342	11272	+	Tsr1	protein_coding	chromosome	TSR1 20S rRNA accumulation [Source:MGI Symbol;Acc:MGI:2144566]	ENSMUSG00000038335.13	Tsr1	104662
ENSMUSG00000089872	1	190700202	190911770	211569	-	Rps6kc1	protein_coding	chromosome	ribosomal protein S6 kinase polypeptide 1 [Source:MGI Symbol;Acc:MGI:2443419]	ENSMUSG00000089872.10	Rps6kc1	320119
ENSMUSG00000029434	5	123528659	123573038	44380	-	Vps33a	protein_coding	chromosome	VPS33A CORVET/HOPS core subunit [Source:MGI Symbol;Acc:MGI:1924823]	ENSMUSG00000029434.12	Vps33a	77573
ENSMUSG00000039116	10	14402583	14545659	143077	-	Adgrg6	protein_coding	chromosome	adhesion G protein-coupled receptor G6 [Source:MGI Symbol;Acc:MGI:1916151]	ENSMUSG00000039116.6	Adgrg6	215798
ENSMUSG00000042298	11	62281473	62328451	46979	+	Ttc19	protein_coding	chromosome	tetratricopeptide repeat domain 19 [Source:MGI Symbol;Acc:MGI:1920045]	ENSMUSG00000042298.18	Ttc19	72795
ENSMUSG00000022095	14	70583296	70599835	16540	-	Fam160b2	protein_coding	chromosome	family with sequence similarity 160, member B2 [Source:MGI Symbol;Acc:MGI:3036290]	ENSMUSG00000022095.9	Fam160b2	239170
ENSMUSG00000032652	6	134830154	134858931	28778	+	Crebl2	protein_coding	chromosome	cAMP responsive element binding protein-like 2 [Source:MGI Symbol;Acc:MGI:1889385]	ENSMUSG00000032652.13	Crebl2	232430
ENSMUSG00000029636	5	146384985	146473615	88631	+	Wasf3	protein_coding	chromosome	WAS protein family, member 3 [Source:MGI Symbol;Acc:MGI:2658986]	ENSMUSG00000029636.10	Wasf3	245880
ENSMUSG00000032549	9	103111787	103185276	73490	+	Rab6b	protein_coding	chromosome	RAB6B, member RAS oncogene family [Source:MGI Symbol;Acc:MGI:107283]	ENSMUSG00000032549.7	Rab6b	270192
ENSMUSG00000057147	2	114516416	114654964	138549	-	Dph6	protein_coding	chromosome	diphthamine biosynthesis 6 [Source:MGI Symbol;Acc:MGI:1913882]	ENSMUSG00000057147.13	Dph6	66632
ENSMUSG00000034570	11	3494375	3504821	10447	-	Inpp5j	protein_coding	chromosome	inositol polyphosphate 5-phosphatase J [Source:MGI Symbol;Acc:MGI:2158663]	ENSMUSG00000034570.12	Inpp5j	170835
ENSMUSG00000051674	5	73481000	73560794	79795	+	Dcun1d4	protein_coding	chromosome	DCN1, defective in cullin neddylation 1, domain containing 4 (S. cerevisiae) [Source:MGI Symbol;Acc:MGI:2140972]	ENSMUSG00000051674.15	Dcun1d4	100737
ENSMUSG00000041879	1	135382312	135430499	48188	-	Ipo9	protein_coding	chromosome	importin 9 [Source:MGI Symbol;Acc:MGI:1918944]	ENSMUSG00000041879.13	Ipo9	226432
ENSMUSG00000042590	13	106794439	106936958	142520	-	Ipo11	protein_coding	chromosome	importin 11 [Source:MGI Symbol;Acc:MGI:2442377]	ENSMUSG00000042590.16	Ipo11	76582
ENSMUSG00000029998	6	86386006	86397154	11149	-	Pcyox1	protein_coding	chromosome	prenylcysteine oxidase 1 [Source:MGI Symbol;Acc:MGI:1914131]	ENSMUSG00000029998.14	Pcyox1	66881
ENSMUSG00000000826	2	181520485	181555133	34649	+	Dnajc5	protein_coding	chromosome	DnaJ heat shock protein family (Hsp40) member C5 [Source:MGI Symbol;Acc:MGI:892995]	ENSMUSG00000000826.16	Dnajc5	13002
ENSMUSG00000030207	6	135197977	135244955	46979	+	Fam234b	protein_coding	chromosome	family with sequence similarity 234, member B [Source:MGI Symbol;Acc:MGI:1921775]	ENSMUSG00000030207.15	Fam234b	74525
ENSMUSG00000057156	14	54852736	54870961	18226	-	Homez	protein_coding	chromosome	homeodomain leucine zipper-encoding gene [Source:MGI Symbol;Acc:MGI:2678023]	ENSMUSG00000057156.10	Homez	239099
ENSMUSG00000027782	3	69067149	69127113	59965	-	Kpna4	protein_coding	chromosome	karyopherin (importin) alpha 4 [Source:MGI Symbol;Acc:MGI:1100848]	ENSMUSG00000027782.10	Kpna4	16649
ENSMUSG00000028759	4	138216296	138244683	28388	+	Hp1bp3	protein_coding	chromosome	heterochromatin protein 1, binding protein 3 [Source:MGI Symbol;Acc:MGI:109369]	ENSMUSG00000028759.13	Hp1bp3	15441
ENSMUSG00000071659	19	8819401	8834142	14742	+	Hnrnpul2	protein_coding	chromosome	heterogeneous nuclear ribonucleoprotein U-like 2 [Source:MGI Symbol;Acc:MGI:1915943]	ENSMUSG00000071659.3	Hnrnpul2	68693
ENSMUSG00000021096	12	72757455	72799819	42365	+	Ppm1a	protein_coding	chromosome	protein phosphatase 1A, magnesium dependent, alpha isoform [Source:MGI Symbol;Acc:MGI:99878]	ENSMUSG00000021096.11	Ppm1a	19042
ENSMUSG00000042097	6	117862100	117873291	11192	+	Zfp239	protein_coding	chromosome	zinc finger protein 239 [Source:MGI Symbol;Acc:MGI:1306812]	ENSMUSG00000042097.17	Zfp239	22685
ENSMUSG00000027950	3	89746195	89764632	18438	-	Chrnb2	protein_coding	chromosome	cholinergic receptor, nicotinic, beta polypeptide 2 (neuronal) [Source:MGI Symbol;Acc:MGI:87891]	ENSMUSG00000027950.7	Chrnb2	11444
ENSMUSG00000029458	5	121660563	121687256	26694	+	Brap	protein_coding	chromosome	BRCA1 associated protein [Source:MGI Symbol;Acc:MGI:1919649]	ENSMUSG00000029458.14	Brap	72399
ENSMUSG00000026430	1	131176410	131245258	68849	-	Rassf5	protein_coding	chromosome	Ras association (RalGDS/AF-6) domain family member 5 [Source:MGI Symbol;Acc:MGI:1926375]	ENSMUSG00000026430.16	Rassf5	54354
ENSMUSG00000048534	9	45079183	45108534	29352	+	Jaml	protein_coding	chromosome	junction adhesion molecule like [Source:MGI Symbol;Acc:MGI:2685484]	ENSMUSG00000048534.7	Jaml	270152
ENSMUSG00000039477	5	142724661	142817662	93002	-	Tnrc18	protein_coding	chromosome	trinucleotide repeat containing 18 [Source:MGI Symbol;Acc:MGI:3648294]	ENSMUSG00000039477.16	Tnrc18	231861
ENSMUSG00000002981	7	19631571	19665033	33463	-	Clptm1	protein_coding	chromosome	cleft lip and palate associated transmembrane protein 1 [Source:MGI Symbol;Acc:MGI:1927155]	ENSMUSG00000002981.10	Clptm1	56457
ENSMUSG00000017639	11	79591212	79698023	106812	+	Rab11fip4	protein_coding	chromosome	RAB11 family interacting protein 4 (class II) [Source:MGI Symbol;Acc:MGI:2442920]	ENSMUSG00000017639.13	Rab11fip4	268451
ENSMUSG00000040855	X	162411954	162643649	231696	-	Reps2	protein_coding	chromosome	RALBP1 associated Eps domain containing protein 2 [Source:MGI Symbol;Acc:MGI:2663511]	ENSMUSG00000040855.15	Reps2	194590
ENSMUSG00000021895	14	27114899	27403911	289013	+	Arhgef3	protein_coding	chromosome	Rho guanine nucleotide exchange factor (GEF) 3 [Source:MGI Symbol;Acc:MGI:1918954]	ENSMUSG00000021895.10	Arhgef3	71704
ENSMUSG00000020109	10	59879556	59899302	19747	+	Dnajb12	protein_coding	chromosome	DnaJ heat shock protein family (Hsp40) member B12 [Source:MGI Symbol;Acc:MGI:1931881]	ENSMUSG00000020109.13	Dnajb12	56709
ENSMUSG00000028760	4	137993022	138208508	215487	+	Eif4g3	protein_coding	chromosome	eukaryotic translation initiation factor 4 gamma, 3 [Source:MGI Symbol;Acc:MGI:1923935]	ENSMUSG00000028760.16	Eif4g3	230861
ENSMUSG00000020258	9	106152857	106158138	5282	-	Glyctk	protein_coding	chromosome	glycerate kinase [Source:MGI Symbol;Acc:MGI:2444085]	ENSMUSG00000020258.16	Glyctk	235582
ENSMUSG00000045659	7	116123485	116308376	184892	-	Plekha7	protein_coding	chromosome	pleckstrin homology domain containing, family A member 7 [Source:MGI Symbol;Acc:MGI:2445094]	ENSMUSG00000045659.18	Plekha7	233765
ENSMUSG00000037148	8	77250366	77517953	267588	-	Arhgap10	protein_coding	chromosome	Rho GTPase activating protein 10 [Source:MGI Symbol;Acc:MGI:1925764]	ENSMUSG00000037148.8	Arhgap10	78514
ENSMUSG00000033917	7	118688545	118705778	17234	-	Gde1	protein_coding	chromosome	glycerophosphodiester phosphodiesterase 1 [Source:MGI Symbol;Acc:MGI:1891827]	ENSMUSG00000033917.15	Gde1	56209
ENSMUSG00000021209	12	103532283	103613831	81549	+	Ppp4r4	protein_coding	chromosome	protein phosphatase 4, regulatory subunit 4 [Source:MGI Symbol;Acc:MGI:1921771]	ENSMUSG00000021209.12	Ppp4r4	74521
ENSMUSG00000034343	1	91250304	91290337	40034	+	Ube2f	protein_coding	chromosome	ubiquitin-conjugating enzyme E2F (putative) [Source:MGI Symbol;Acc:MGI:1915171]	ENSMUSG00000034343.14	Ube2f	67921
ENSMUSG00000024479	15	54571192	54602847	31656	+	Mal2	protein_coding	chromosome	mal, T cell differentiation protein 2 [Source:MGI Symbol;Acc:MGI:2146021]	ENSMUSG00000024479.3	Mal2	105853
ENSMUSG00000035569	8	122883822	123042277	158456	-	Ankrd11	protein_coding	chromosome	ankyrin repeat domain 11 [Source:MGI Symbol;Acc:MGI:1924337]	ENSMUSG00000035569.17	Ankrd11	77087
ENSMUSG00000029708	6	28416091	28428390	12300	-	Gcc1	protein_coding	chromosome	golgi coiled coil 1 [Source:MGI Symbol;Acc:MGI:1921625]	ENSMUSG00000029708.9	Gcc1	74375
ENSMUSG00000007564	17	20945311	20965916	20606	+	Ppp2r1a	protein_coding	chromosome	protein phosphatase 2, regulatory subunit A, alpha [Source:MGI Symbol;Acc:MGI:1926334]	ENSMUSG00000007564.15	Ppp2r1a	51792
ENSMUSG00000026824	2	55435970	55598145	162176	+	Kcnj3	protein_coding	chromosome	potassium inwardly-rectifying channel, subfamily J, member 3 [Source:MGI Symbol;Acc:MGI:104742]	ENSMUSG00000026824.11	Kcnj3	16519
ENSMUSG00000046546	16	30599723	30602797	3075	+	Fam43a	protein_coding	chromosome	family with sequence similarity 43, member A [Source:MGI Symbol;Acc:MGI:2676309]	ENSMUSG00000046546.3	Fam43a	224093
ENSMUSG00000040712	11	70669463	70688105	18643	-	Camta2	protein_coding	chromosome	calmodulin binding transcription activator 2 [Source:MGI Symbol;Acc:MGI:2135957]	ENSMUSG00000040712.16	Camta2	216874
ENSMUSG00000026496	1	180568924	180601254	32331	+	Parp1	protein_coding	chromosome	poly (ADP-ribose) polymerase family, member 1 [Source:MGI Symbol;Acc:MGI:1340806]	ENSMUSG00000026496.11	Parp1	11545
ENSMUSG00000026202	1	75214228	75219865	5638	-	Tuba4a	protein_coding	chromosome	tubulin, alpha 4A [Source:MGI Symbol;Acc:MGI:1095410]	ENSMUSG00000026202.13	Tuba4a	22145
ENSMUSG00000073079	12	55080262	55115367	35106	+	Srp54a	protein_coding	chromosome	signal recognition particle 54A [Source:MGI Symbol;Acc:MGI:1346087]	ENSMUSG00000073079.6	Srp54a	24067
ENSMUSG00000029861	6	42315312	42324643	9332	-	Fam131b	protein_coding	chromosome	family with sequence similarity 131, member B [Source:MGI Symbol;Acc:MGI:1923406]	ENSMUSG00000029861.17	Fam131b	76156
ENSMUSG00000001229	17	56186807	56218905	32099	-	Dpp9	protein_coding	chromosome	dipeptidylpeptidase 9 [Source:MGI Symbol;Acc:MGI:2443967]	ENSMUSG00000001229.9	Dpp9	224897
ENSMUSG00000037149	12	13216973	13249213	32241	-	Ddx1	protein_coding	chromosome	DEAD (Asp-Glu-Ala-Asp) box polypeptide 1 [Source:MGI Symbol;Acc:MGI:2144727]	ENSMUSG00000037149.10	Ddx1	104721
ENSMUSG00000018239	11	53324679	53333301	8623	+	Zcchc10	protein_coding	chromosome	zinc finger, CCHC domain containing 10 [Source:MGI Symbol;Acc:MGI:1196228]	ENSMUSG00000018239.9	Zcchc10	67966
ENSMUSG00000045180	X	152609509	152769465	159957	-	Shroom2	protein_coding	chromosome	shroom family member 2 [Source:MGI Symbol;Acc:MGI:107194]	ENSMUSG00000045180.13	Shroom2	110380
ENSMUSG00000030245	6	142387221	142403858	16638	+	Golt1b	protein_coding	chromosome	golgi transport 1B [Source:MGI Symbol;Acc:MGI:1914214]	ENSMUSG00000030245.10	Golt1b	66964
ENSMUSG00000001910	8	84670483	84687862	17380	-	Nacc1	protein_coding	chromosome	nucleus accumbens associated 1, BEN and BTB (POZ) domain containing [Source:MGI Symbol;Acc:MGI:1914080]	ENSMUSG00000001910.4	Nacc1	66830
ENSMUSG00000014905	12	44205559	44210326	4768	-	Dnajb9	protein_coding	chromosome	DnaJ heat shock protein family (Hsp40) member B9 [Source:MGI Symbol;Acc:MGI:1351618]	ENSMUSG00000014905.4	Dnajb9	27362
ENSMUSG00000028544	4	111875375	111902918	27544	-	Slc5a9	protein_coding	chromosome	solute carrier family 5 (sodium/glucose cotransporter), member 9 [Source:MGI Symbol;Acc:MGI:2140201]	ENSMUSG00000028544.14	Slc5a9	230612
ENSMUSG00000074781	10	95515145	95545657	30513	+	Ube2n	protein_coding	chromosome	ubiquitin-conjugating enzyme E2N [Source:MGI Symbol;Acc:MGI:1934835]	ENSMUSG00000074781.5	Ube2n	93765
ENSMUSG00000045174	1	34579657	34590944	11288	+	Amer3	protein_coding	chromosome	APC membrane recruitment 3 [Source:MGI Symbol;Acc:MGI:3026939]	ENSMUSG00000045174.10	Amer3	211383
ENSMUSG00000048814	1	38793645	38836711	43067	-	Lonrf2	protein_coding	chromosome	LON peptidase N-terminal domain and ring finger 2 [Source:MGI Symbol;Acc:MGI:1920209]	ENSMUSG00000048814.10	Lonrf2	381338
ENSMUSG00000026576	1	164437109	164458355	21247	-	Atp1b1	protein_coding	chromosome	ATPase, Na+/K+ transporting, beta 1 polypeptide [Source:MGI Symbol;Acc:MGI:88108]	ENSMUSG00000026576.12	Atp1b1	11931
ENSMUSG00000034575	13	69497959	69534617	36659	-	Tent4a	protein_coding	chromosome	terminal nucleotidyltransferase 4A [Source:MGI Symbol;Acc:MGI:2682295]	ENSMUSG00000034575.13	Tent4a	210106
ENSMUSG00000032537	9	101922128	102354693	432566	-	Ephb1	protein_coding	chromosome	Eph receptor B1 [Source:MGI Symbol;Acc:MGI:1096337]	ENSMUSG00000032537.15	Ephb1	270190
ENSMUSG00000045518	10	80494835	80517276	22442	+	Onecut3	protein_coding	chromosome	one cut domain, family member 3 [Source:MGI Symbol;Acc:MGI:1891409]	ENSMUSG00000045518.8	Onecut3	246086
ENSMUSG00000021076	12	70937857	70964718	26862	+	Actr10	protein_coding	chromosome	ARP10 actin-related protein 10 [Source:MGI Symbol;Acc:MGI:1891654]	ENSMUSG00000021076.6	Actr10	56444
ENSMUSG00000052928	18	75431224	75697696	266473	-	Ctif	protein_coding	chromosome	CBP80/20-dependent translation initiation factor [Source:MGI Symbol;Acc:MGI:2685518]	ENSMUSG00000052928.8	Ctif	269037
ENSMUSG00000026102	1	52785427	52817688	32262	-	Inpp1	protein_coding	chromosome	inositol polyphosphate-1-phosphatase [Source:MGI Symbol;Acc:MGI:104848]	ENSMUSG00000026102.9	Inpp1	16329
ENSMUSG00000024777	19	6227765	6235872	8108	-	Ppp2r5b	protein_coding	chromosome	protein phosphatase 2, regulatory subunit B', beta [Source:MGI Symbol;Acc:MGI:2388480]	ENSMUSG00000024777.9	Ppp2r5b	225849
ENSMUSG00000048486	2	163466379	163472629	6251	-	Fitm2	protein_coding	chromosome	fat storage-inducing transmembrane protein 2 [Source:MGI Symbol;Acc:MGI:2444508]	ENSMUSG00000048486.6	Fitm2	228859
ENSMUSG00000040731	5	134619721	134639490	19770	-	Eif4h	protein_coding	chromosome	eukaryotic translation initiation factor 4H [Source:MGI Symbol;Acc:MGI:1341822]	ENSMUSG00000040731.13	Eif4h	22384
ENSMUSG00000046204	14	66911170	66921023	9854	+	Pnma2	protein_coding	chromosome	paraneoplastic antigen MA2 [Source:MGI Symbol;Acc:MGI:2444129]	ENSMUSG00000046204.14	Pnma2	239157
ENSMUSG00000044221	5	88659448	88676171	16724	-	Grsf1	protein_coding	chromosome	G-rich RNA sequence binding factor 1 [Source:MGI Symbol;Acc:MGI:106479]	ENSMUSG00000044221.14	Grsf1	231413
ENSMUSG00000021275	12	110889264	110972394	83131	+	Tecpr2	protein_coding	chromosome	tectonin beta-propeller repeat containing 2 [Source:MGI Symbol;Acc:MGI:2144865]	ENSMUSG00000021275.16	Tecpr2	104859
ENSMUSG00000026926	2	26389339	26397122	7784	+	Pmpca	protein_coding	chromosome	peptidase (mitochondrial processing) alpha [Source:MGI Symbol;Acc:MGI:1918568]	ENSMUSG00000026926.14	Pmpca	66865
ENSMUSG00000040035	2	118779719	118811293	31575	+	Disp2	protein_coding	chromosome	dispatched RND tramsporter family member 2 [Source:MGI Symbol;Acc:MGI:2388733]	ENSMUSG00000040035.14	Disp2	214240
ENSMUSG00000015757	10	7792891	7823135	30245	+	Ppil4	protein_coding	chromosome	peptidylprolyl isomerase (cyclophilin)-like 4 [Source:MGI Symbol;Acc:MGI:1914668]	ENSMUSG00000015757.10	Ppil4	67418
ENSMUSG00000017740	2	164960802	164999731	38930	+	Slc12a5	protein_coding	chromosome	solute carrier family 12, member 5 [Source:MGI Symbol;Acc:MGI:1862037]	ENSMUSG00000017740.17	Slc12a5	57138
ENSMUSG00000024350	18	35671103	35703144	32042	-	Dnajc18	protein_coding	chromosome	DnaJ heat shock protein family (Hsp40) member C18 [Source:MGI Symbol;Acc:MGI:1923844]	ENSMUSG00000024350.5	Dnajc18	76594
ENSMUSG00000033430	8	112011398	112020528	9131	+	Terf2ip	protein_coding	chromosome	telomeric repeat binding factor 2, interacting protein [Source:MGI Symbol;Acc:MGI:1929871]	ENSMUSG00000033430.10	Terf2ip	57321
ENSMUSG00000026179	1	74284930	74353694	68765	+	Pnkd	protein_coding	chromosome	paroxysmal nonkinesiogenic dyskinesia [Source:MGI Symbol;Acc:MGI:1930773]	ENSMUSG00000026179.14	Pnkd	56695
ENSMUSG00000048485	4	129425765	129440853	15089	-	Zbtb8b	protein_coding	chromosome	zinc finger and BTB domain containing 8b [Source:MGI Symbol;Acc:MGI:2387181]	ENSMUSG00000048485.12	Zbtb8b	215627
ENSMUSG00000041014	14	38368952	39473088	1104137	-	Nrg3	protein_coding	chromosome	neuregulin 3 [Source:MGI Symbol;Acc:MGI:1097165]	ENSMUSG00000041014.17	Nrg3	18183
ENSMUSG00000025920	1	16228674	16520112	291439	-	Stau2	protein_coding	chromosome	staufen double-stranded RNA binding protein 2 [Source:MGI Symbol;Acc:MGI:1352508]	ENSMUSG00000025920.19	Stau2	29819
ENSMUSG00000039738	16	3979105	4003770	24666	-	Slx4	protein_coding	chromosome	SLX4 structure-specific endonuclease subunit homolog (S. cerevisiae) [Source:MGI Symbol;Acc:MGI:106299]	ENSMUSG00000039738.16	Slx4	52864
ENSMUSG00000003731	4	129643980	129672767	28788	-	Kpna6	protein_coding	chromosome	karyopherin (importin) alpha 6 [Source:MGI Symbol;Acc:MGI:1100836]	ENSMUSG00000003731.13	Kpna6	16650
ENSMUSG00000048905	17	28896392	28915324	18933	-	4930539E08Rik	protein_coding	chromosome	RIKEN cDNA 4930539E08 gene [Source:MGI Symbol;Acc:MGI:1925441]	ENSMUSG00000048905.5	4930539E08Rik	207819
ENSMUSG00000023156	14	8080367	8091834	11468	+	Rpp14	protein_coding	chromosome	ribonuclease P 14 subunit [Source:MGI Symbol;Acc:MGI:1914303]	ENSMUSG00000023156.4	Rpp14	c(67053, 109729085)
ENSMUSG00000024424	18	12599926	12737050	137125	+	Ttc39c	protein_coding	chromosome	tetratricopeptide repeat domain 39C [Source:MGI Symbol;Acc:MGI:1919997]	ENSMUSG00000024424.14	Ttc39c	72747

### Sheet: goAnalysis
ID	Description	GeneRatio	BgRatio	pvalue	p.adjust	qvalue	geneID	Count
GO:0061608	nuclear import signal receptor activity	4/123	19/17790	7.78287e-06	0.00241269	0.00228571	ENSMUSG00000041879/ENSMUSG00000042590/ENSMUSG00000027782/ENSMUSG00000003731	4
GO:0140142	nucleocytoplasmic carrier activity	4/123	29/17790	4.52076e-05	0.00700718	0.00663838	ENSMUSG00000041879/ENSMUSG00000042590/ENSMUSG00000027782/ENSMUSG00000003731	4
GO:0030544	Hsp70 protein binding	4/123	48/17790	0.000334671	0.025937	0.0245719	ENSMUSG00000020109/ENSMUSG00000014905/ENSMUSG00000024350/ENSMUSG00000025920	4
GO:0140104	molecular carrier activity	4/123	48/17790	0.000334671	0.025937	0.0245719	ENSMUSG00000041879/ENSMUSG00000042590/ENSMUSG00000027782/ENSMUSG00000003731	4
