## Supplementary Table 6 for "Iron Responsive Element (IRE)-mediated responses to iron dyshomeostasis in Alzheimer’s disease"

### Sheet: Human
Ensembl	Human_Gene	Gene Symbol	Position	Species	Binds_IRP1	Binds_IRP2
ENSG00000177868	SVBP	Ccdc23	3	Mm/Hs	TRUE	FALSE
ENSG00000010244	ZNF207	Zfp207	3	Hs	TRUE	FALSE
ENSG00000104081	BMF	Bmf	3	Hs	TRUE	FALSE
ENSG00000101265	RASSF2	Rassf2	3	Mm/Hs	TRUE	FALSE
ENSG00000148730	EIF4EBP2	Eif4ebp2	3	Hs	TRUE	FALSE
ENSG00000165646	SLC18A2	Slc18a2	3	Hs	TRUE	FALSE
ENSG00000072274	TFRC	Tfrc	3	Mm/Hs	TRUE	TRUE
ENSG00000110911	SLC11A2	Slc11a2	3	Mm/Hs	TRUE	TRUE
ENSG00000128699	ORMDL1	Ormdl1	3	Mm/Hs	TRUE	TRUE
ENSG00000078804	TP53INP2	Trp53inp2	3	Hs	TRUE	TRUE
ENSG00000150672	DLG2	Dlg2	3	Hs	TRUE	TRUE
ENSG00000154065	ANKRD29	Ankrd29	3	Hs	TRUE	TRUE
ENSG00000099817	POLR2E	Polr2e	3	Hs	FALSE	TRUE
ENSG00000001497	LAS1L	Las1l	3	Hs	FALSE	TRUE
ENSG00000168329	CX3CR1	Cx3cr1	3	Hs	FALSE	TRUE
ENSG00000163930	BAP1	Bap1	3	Hs	FALSE	TRUE
ENSG00000155926	SLA	Sla	3	Mm/Hs	FALSE	TRUE
ENSG00000140350	ANP32A	Anp32a	5	Hs	TRUE	FALSE
ENSG00000115966	ATF2	Atf2	5	Hs	TRUE	FALSE
ENSG00000087086	FTL	Ftl1	5	Mm/Hs	TRUE	TRUE
ENSG00000138449	SLC40A1	Slc40a1	5	Mm/Hs	TRUE	TRUE
ENSG00000100412	ACO2	Aco2	5	Mm/Hs	TRUE	TRUE
ENSG00000087086	FTL	Ftl2	5	Mm/Hs	TRUE	TRUE
ENSG00000116016	EPAS1	Epas1	5	Mm/Hs	TRUE	TRUE
ENSG00000089327	FXYD5	Fxyd5	5	Hs	TRUE	TRUE
ENSG00000158578	ALAS2	Alas2	5	Hs	TRUE	TRUE
ENSG00000167996	FTH1	Fth1	5	Hs	TRUE	TRUE
ENSG00000119508	NR4A3	Nr4a3	5	Hs	TRUE	TRUE
ENSG00000135829	DHX9	Dhx9	5	Hs	FALSE	TRUE
ENSG00000187735	TCEA1	Tcea	5	Mm/Hs	FALSE	TRUE

### Sheet: Mouse
Ensembl	Gene Symbol	Position	Species	Binds_IRP1	Binds_IRP2
ENSMUSG00000028676	Fusip1	3	Mm	TRUE	FALSE
ENSMUSG00000002984	Tomm40	3	Mm	TRUE	FALSE
ENSMUSG00000024855	Pacs1	3	Mm	TRUE	FALSE
ENSMUSG00000020994	Pnn	3	Mm	TRUE	FALSE
ENSMUSG00000025245	Lztfl1	3	Mm	TRUE	FALSE
ENSMUSG00000028643	Ccdc23	3	Mm/Hs	TRUE	FALSE
ENSMUSG00000038002	Cramp1l	3	Mm	TRUE	FALSE
MGP_AKRJ_G0020898	EG633640	3	Mm	TRUE	FALSE
ENSMUSG00000090258	Churc1	3	Mm	TRUE	FALSE
ENSMUSG00000090258	Mapkbp1	3	Mm	TRUE	FALSE
ENSMUSG00000033902	Rassf2	3	Mm/Hs	TRUE	FALSE
ENSMUSG00000027339	Rnf121	3	Mm	TRUE	FALSE
ENSMUSG00000070426	Zfp71-rs1	3	Mm	FALSE	TRUE
ENSMUSG00000043866	Taf10	3	Mm	FALSE	TRUE
ENSMUSG00000043866	Nt5c	3	Mm	FALSE	TRUE
ENSMUSG00000020736	Tnfrsf1b	3	Mm	FALSE	TRUE
ENSMUSG00000029290	Tcf12	3	Mm	FALSE	TRUE
ENSMUSG00000028599	Sla	3	Mm	FALSE	TRUE
ENSMUSG00000032228	Nek9	3	Mm	FALSE	TRUE
ENSMUSG00000031922	Rab11a	3	Mm	FALSE	TRUE
ENSMUSG00000022372	Plekhb2	3	Mm	FALSE	TRUE
ENSMUSG00000034290	Il6ra	3	Mm	FALSE	TRUE
ENSMUSG00000030846	Bub3	3	Mm	FALSE	TRUE
ENSMUSG00000033813	Dmtf1	3	Mm	FALSE	TRUE
ENSMUSG00000024245	Ccdc23	3	Mm/Hs	TRUE	FALSE
ENSMUSG00000001436	Tfrc	3	Mm/Hs	TRUE	TRUE
ENSMUSG00000004771	Slc11a2	3	Mm/Hs	TRUE	TRUE
ENSMUSG00000026123	Ormdl1	3	Mm/Hs	TRUE	TRUE
ENSMUSG00000027947	Lrpap1	3	Mm	TRUE	TRUE
ENSMUSG00000009687	Fxyd5	3	Mm	TRUE	TRUE
ENSMUSG00000066979	Kcnf1	3	Mm	TRUE	TRUE
ENSMUSG00000027261	Hao1	3	Mm	TRUE	TRUE
ENSMUSG00000042508	Gstm6	3	Mm	TRUE	TRUE
ENSMUSG00000046215	Mgea5	5	Mm	TRUE	FALSE
ENSMUSG00000029290	Zfp326	5	Mm	FALSE	TRUE
ENSMUSG00000050708	Cep57	5	Mm	FALSE	TRUE
ENSMUSG00000022797	Tial1	5	Mm	FALSE	TRUE
ENSMUSG00000025993	Tcea1	5	Mm/Hs	FALSE	TRUE
ENSMUSG00000022477	Tmem178	5	Mm	FALSE	TRUE
ENSMUSG00000001436	Slc19a1	5	Mm	FALSE	TRUE
ENSMUSG00000023030	Jarid1c	5	Mm	FALSE	TRUE
ENSMUSG00000024140	Tubb2c	5	Mm	FALSE	TRUE
ENSMUSG00000026097	Rprml	5	Mm	FALSE	TRUE
ENSMUSG00000029103	Ftl1	5	Mm/Hs	TRUE	TRUE
ENSMUSG00000018920	Slc40a1	5	Mm/Hs	TRUE	TRUE
ENSMUSG00000009687	Aco2	5	Mm/Hs	TRUE	TRUE
ENSMUSG00000051726	Ftl2	5	Mm/Hs	TRUE	TRUE
ENSMUSG00000027261	Epas1	5	Mm/Hs	TRUE	TRUE
ENSMUSG00000068762	Cxcl16	5	Mm/Hs	TRUE	TRUE
ENSMUSG00000061718	Ppp1r1b	5	Mm	TRUE	TRUE
